# SELECTION OF ANTI-NUCLEAR ANTIGEN (ANA) REACTIVE B CELLS IN SYSTEMIC LUPUS ERYTHEMATOSUS

**DOI:** 10.1101/2025.01.08.631945

**Authors:** Yemil Atisha-Fregoso, Wenzhao Meng, Aaron M. Rosenfeld, Fang Liu, Thomas MacCarthy, Scott Feltman, Cynthia Aranow, Meggan Mackay, Chloe Terestchenko, Moriah Dunn, Matthew Scharff, Eline T. Luning Prak, Betty Diamond

## Abstract

**Objective:** Autoreactive B cells that recognize nuclear antigens are normally present in healthy individuals and patients with systemic lupus erythematosus (SLE), yet their activation and the production of IgG autoantibodies is a hallmark of SLE. The selection process and regulation of these cells in patients with SLE has not been completely understood. To gain insights into tolerance checkpoints and the developmental trajectories of autoreactive clones, we studied the BCR sequences from thousands of anti-nuclear antigen binding (ANA)+ and ANA-B cells from patients with SLE.

**Methods:** From a cohort of 13 patients with SLE, we identified and isolated ANA+ and ANA-B cells by flow cytometry using a method based on their binding to nuclear extracts. We sequenced B cell receptor (BCR) heavy chain variable regions and investigated the features of the IgH repertoire of ANA+ and ANA-B cells from naïve, memory and age-associated B cells (ABCs), and from total plasmablasts.

**Results:** The frequency of ANA+ B cells was similar in ABCs and naive B cells and higher in both than in memory B cells. We observed preferential usage of some VH (IGHV1-18, IGHV3-21, IGHV3-23|3-23D, IGHV4-34, IGHV4-39 and IGHV4-59) and VJ genes (IGHJ4 and IGHJ6) in B cells from these patients. ANA+ naïve and ANA+ ABCs used different gene segments and have longer CDR3 sequences than ANA+ memory B cells and ANA-subsets. ANA+ ABCs and memory B cells have a lower frequency of somatic hypermutation (SHM) and less activation induced deaminase (AID) targeting to WRC hotspots compared with their ANA-counterparts. Patients with active disease have a lower frequency of SHM in ANA+ ABCs and memory B cells and in ANA-ABCs.

**Conclusion:** Compared to memory B cells, ABCs are enriched in autoreactivity. Our results suggest that there is an immune checkpoint that restricts the differentiation of ANA+ naïve B cells into memory B cells and that ANA+ ABCs originate from ANA+ naïve B cells. Lower frequencies of SHM in antigen experienced ANA+ B cells, and particularly ANA+ ABCs, suggest that these cells might be generated through an extrafollicular (EF) pathway, and that in patients with active SLE there is more EF activation.
