## Supplemental table 4 for "SELECTION OF ANTI-NUCLEAR ANTIGEN (ANA) REACTIVE B CELLS IN SYSTEMIC LUPUS ERYTHEMATOSUS"

### Sheet: metadata_bysample
METADATA_biological_sample	copies	clones	mean_cdr3nt_length	avg_v_identity	shm	top20_percent	Total_dna_input (ng)	cell_counts
B021-ANAneg-ABC	237162	5241	49.6862	0.969139	3.08613	2.67159	29.9	13056
B021-ANAneg-Memory*	75994	3031	48.9761	0.934986	6.50144	3.76609	23.92	8425
B021-ANAneg-Naive	185357	27723	49.2379	0.983538	1.64622	0.647399	275.6	142976
B021-ANApos-ABC*	150291	930	51.8832	0.988032	1.19682	12.4179	NA	6776
B021-ANApos-Memory*	184916	887	48.703	0.939362	6.06383	15.5817	5.395	1189
B021-ANApos-Naive	213695	7393	51.5878	0.985974	1.40265	1.96167	43.94	14698
B021-Plasma-cells	192969	2548	50.6322	0.916845	8.31546	27.2681	46.54	16605
F049-ANAneg-ABC	132220	15214	50.293	0.967069	3.2931	0.924974	104.78	39141
F049-ANAneg-Memory*	99982	2669	49.778	0.941554	5.84464	3.83169	16.51	5561
F049-ANAneg-Naive	279707	5584	48.7859	0.983785	1.62153	3.84688	29.9	10861
F049-ANApos-ABC	199046	12717	51.4872	0.974025	2.59753	1.06508	72.8	24273
F049-ANApos-Memory*	138828	1281	52.8381	0.940835	5.91654	8.46011	7.93	2146
F049-ANApos-Naïve*	158419	2940	48.9758	0.986711	1.32895	4.19268	11.83	3602
F049-Plasma-cells*	135242	2343	49.9439	0.946218	5.3782	5.70607	14.3	4327
F104-ANAneg-ABC	272155	3277	48.5944	0.951463	4.85374	3.26615	27.04	14834
F104-ANAneg-Memory	236318	2813	48.6846	0.928944	7.10556	4.13934	33.02	11981
F104-ANAneg-Naive	256592	2905	48.5935	0.991808	0.819241	3.18132	30.16	25263
F104-ANApos-ABC	284876	2079	51.6925	0.968208	3.17916	6.27361	13.13	2307
F104-ANApos-Memory	293500	1726	48.9465	0.930569	6.94313	8.27768	14.56	3539
F104-ANApos-Naive	350036	2454	50.7262	0.992441	0.75591	6.37934	12.948	4674
F104-Plasma-cells	337776	8015	49.0397	0.955444	4.4556	3.04344	112.06	44282
F124-ANAneg-ABC	45685	3273	48.346	0.954072	4.59278	3.1958	33.54	19476
F124-ANAneg-Memory	111130	3991	47.1824	0.934312	6.56879	3.78836	41.08	25071
F124-ANAneg-Naive	173352	6973	47.0047	0.988016	1.19838	1.40293	98.54	50000
F124-ANApos-ABC	172905	1459	48.4897	0.961189	3.88105	8.86556	9.126	4808
F124-ANApos-Memory	178160	921	47.5935	0.935679	6.43206	16.218	3.172	2837
F124-ANApos-Naive	163015	3068	48.4646	0.991554	0.844621	3.90148	24.18	17372
F124-Plasma-cells	85249	1732	49.4092	0.93204	6.79605	5.63291	14.82	26321
F135-ANAneg-ABC*	168559	1931	52.5171	0.975434	2.45663	5.03325	9.62	3732
F135-ANAneg-Memory	120893	7726	48.8783	0.931488	6.85115	1.78753	74.88	40585
F135-ANAneg-Naive	176559	33600	49.9006	0.983156	1.68437	0.583941	369.2	429965
F135-ANApos-ABC*	157842	3315	53.607	0.982225	1.77754	4.291	17.55	6580
F135-ANApos-Memory	238145	5585	49.7672	0.960402	3.95984	4.07777	39	14512
F135-ANApos-Naive	227844	23698	52.5983	0.98359	1.64099	1.3461	191.1	139829
F135-Plasma-cells*	203045	85	43.2237	0.95838	4.162	99.3593	#VALUE!	6024
F139-ANAneg-ABC	91977	3943	50.9114	0.970586	2.9414	2.33754	41.08	14171
F139-ANAneg-Memory	63709	3514	48.7916	0.942497	5.75029	3.96019	35.62	16266
F139-ANAneg-Naive	68149	7615	50.2778	0.986097	1.3903	1.13721	104.78	50000
F139-ANApos-ABC	127114	3023	53.7363	0.989324	1.06756	15.446	2.158	2181
F139-ANApos-Memory	94381	827	51.4376	0.972581	2.74193	12.7038	8.814	1958
F139-ANApos-Naive	57741	4497	52.6849	0.987846	1.21537	2.32764	52.78	22156
F139-Plasma-cells	106443	2063	49.2404	0.941651	5.83492	8.9306	20.8	7768
F155-ANAneg-ABC	82481	3338	49.679	0.966825	3.31751	3.22135	29.9	28797
F155-ANAneg-Memory	96775	3673	48.7411	0.932771	6.72291	3.70447	36.66	22922
F155-ANAneg-Naive	133512	7709	47.8446	0.98501	1.49896	1.45979	71.24	50000
F155-ANApos-ABC	173964	2657	50.7644	0.98131	1.86896	4.04796	15.34	10340
F155-ANApos-Memory	101182	1484	48.6291	0.945392	5.46084	7.71382	9.88	4693
F155-ANApos-Naive	139407	4703	49.2927	0.987638	1.23623	2.2194	33.02	14229
F155-Plasma-cells	84614	3207	50.037	0.933833	6.61668	3.98279	53.82	15278
F292-ANAneg-ABC	91758	22002	48.8585	0.926698	7.33023	1.3274	390	5946
F292-ANAneg-Memory	205058	3555	50.4563	0.936272	6.37283	4.05154	19.76	147980
F292-ANAneg-Naive	142707	35993	49.8422	0.981281	1.87185	0.359478	400	156497
F292-ANApos-ABC*	88707	5648	52.7723	0.954297	4.57025	2.37073	34.97	8984
F292-ANApos-Memory	111006	12035	49.7478	0.938975	6.10248	3.09893	114.4	36658
F292-ANApos-Naive	152560	18627	53.9163	0.983329	1.66711	0.908495	169	50511
F292-Plasma-cells	114778	5969	49.3897	0.918176	8.1824	7.5572	69.94	14073
F326-ANAneg-ABC	101311	1766	49.26	0.970499	2.95007	4.86324	14.56	5147
F326-ANAneg-Memory	60510	4131	46.3971	0.937567	6.2433	2.2079	30.42	13595
F326-ANAneg-Naive	100006	8217	47.6632	0.984043	1.5957	1.07794	84.24	50000
F326-ANApos-ABC	48372	832	51.3551	0.975159	2.48408	9.93137	9.126	3852
F326-ANApos-Memory	103332	1904	45.4432	0.953242	4.67577	5.85104	16.77	6083
F326-ANApos-Naive	150725	7138	48.8068	0.987458	1.2542	1.50008	70.98	27147
F326-Plasma-cells	84164	1909	48.3982	0.936141	6.38592	8.22917	16.38	6848
F335-ANAneg-ABC	108217	326	49.6403	0.969956	3.00437	31.4461	1.586	2032
F335-ANAneg-Memory	18741	3115	47.4649	0.937092	6.29083	2.71063	49.4	2588
F335-ANAneg-Naive	193714	8886	48.2258	0.989893	1.01066	1.11505	63.44	20769
F335-ANApos-ABC	21229	119	55.5386	0.964005	3.59953	99.5054	#VALUE!	2232
F335-ANApos-Memory	156527	1273	47.0063	0.963875	3.61252	9.3856	6.812	15278
F335-ANApos-Naive	108231	3181	48.9029	0.990722	0.927848	4.10049	32.24	50000
F335-Plasma-cells	121249	4037	48.879	0.927203	7.27967	3.4623	44.98	25345
F487-ANAneg-ABC*	189480	625	48.929	0.945891	5.41089	23.4616	3.07	610
F487-ANAneg-Memory*	62032	2040	47.7893	0.920294	7.97059	6.11297	16.51	5109
F487-ANAneg-Naïve*	211193	1131	50.6957	0.984916	1.50836	9.58128	5.01	1432
F487-ANApos-ABC*	131580	107	53.2508	0.990765	0.92346	99.8199	#VALUE!	701
F487-ANApos-Memory*	148855	926	50.0453	0.936971	6.30292	13.1846	5.59	1496
F487-ANApos-Naïve*	199637	765	54.2297	0.990648	0.935161	17.8795	2.35	715
F487-Plasma-cells*	138399	1305	48.7576	0.926577	7.34229	13.141	8	2873
F499-ANAneg-ABC*	38183	323	50.3258	0.95444	4.55603	25.3935	2.3	640
F499-ANAneg-Memory*	84709	2779	48.6522	0.922922	7.70783	6.89183	25.61	7262
F499-ANAneg-Naïve*	60260	34	50.9465	0.999774	0.0225725	99.9436	#VALUE!	3131
F499-ANApos-ABC*	201900	608	49.3528	0.950847	4.91529	22.1174	2.93	694
F499-ANApos-Memory*	87193	639	48.6649	0.955089	4.49109	19.5497	6.28	983
F499-ANApos-Naïve*	227087	1077	45.8136	0.992445	0.755463	11.6409	4.39	1486
F499-Plasma-cells	107524	8698	49.6472	0.919412	8.05875	8.86314	197.6	70907
F653-ANAneg-ABC	82368	3753	53.5697	0.968414	3.15861	20.3514	30.42	18472
F653-ANAneg-Memory	84344	6893	48.8869	0.942335	5.76651	1.49744	74.62	50000
F653-ANAneg-Naive	113776	7709	50.2282	0.985864	1.41357	1.4801	125.58	50000
F653-ANApos-ABC	125943	2920	53.0034	0.977622	2.2378	4.17093	46.8	14539
F653-ANApos-Memory	81868	3940	49.2073	0.965168	3.48316	2.62374	43.42	18686
F653-ANApos-Naive	103423	6727	53.3197	0.987743	1.2257	1.81391	73.06	50000
F653-Plasma-cells	79199	141	49.9351	0.929913	7.00871	93.8774	1.456	31372
*, only 1 biological replicates
